# H3K4me1-marked Enhancer Activation in Resistant Prostate Cancers Implicates SOX4 and MENIN Inhibition as Therapeutic Strategies

**DOI:** 10.1101/2021.09.02.458625

**Authors:** Christopher J. Terranova, Mayinuer Maitituoheti, Ayush T. Raman, Ming Tang, Nazanin Esmaeili Anvar, Archit K. Ghosh, Samir B. Amin, Jonathan Schulz, Elias Orouji, Filippo Giancotti, Patricia Troncoso, Christopher J. Logothetis, Timothy Thompson, Kunal Rai

**Author notes:** These authors contributed equally (Christopher J. Terranova, Mayinuer Maitituoheti).

## Abstract

Chromatin elements and regulators play important roles during progression of prostate cancer, however, their involvement in response to therapy is less well understood. Using comprehensive chromatin profiling of patient-derived tumors, we find that enhancer elements marked by H3K4me1 are highly enriched in aggressive therapy-resistant prostate cancers on important resistance-driving genes, such as those involved in FOXA1, NOTCH and TGF-β signaling. Importantly, by targeting H3K4me1-elements through inhibition of the MLL complex, a H3K4 methyltransferase, we reduced the proliferative capacity and H3K4me1-associated loci in enzalutamide-resistant prostate cancer lines. We identify AR, FOXA1, HOXB13 and SOX4 as a subset of core TFs that are critical for establishing transcriptional networks via active enhancer reprogramming during acquisition of resistance to therapy. Knock-down of SOX4 reduced cell proliferation and disrupted the H3K4me1 enhancer landscape, further suggesting a role for this TF in therapy-resistance. Overall, our data implicate H3K4me1-marked enhancers as a key epigenetic feature of therapy-resistance, implicate SOX4 in enhancer reprogramming and suggest use of MLL/MENIN inhibitors as a potential therapeutic strategy in high-grade and locally advanced prostate cancers that do not respond to traditional therapies.
