## Supplementary material for "H3K4me1-marked Enhancer Activation in Resistant Prostate Cancers Implicates SOX4 and MENIN Inhibition as Therapeutic Strategies": GREAT pathways based on H3K4me1 enhancers in resistant tumors and Control 22RV1 cells lost upon MENIN treatment

### Sheet: shown-geneFamilies
# GREAT version 3.0.0	Species assembly: hg19	Association rule: Basal+extension: 5000 bp upstream, 5000 bp downstream, 1000000 bp max extension, curated regulatory domains included
# Term Name	Binom Rank	Binom Raw P-Value	Binom FDR Q-Val	Binom Fold Enrichment	Binom Observed Region Hits	Binom Region Set Coverage	Hyper Rank	Hyper FDR Q-Val	Hyper Fold Enrichment	Hyper Observed Gene Hits	Hyper Total Genes	Hyper Gene Set Coverage
NR	1	7.85056e-13	3.75257e-10	3.58265	45	0.0325851	1	0.0277514	3.21984	14	47	0.00838826	1.55672
SOX	7	0.000273494	0.0186757	2.54511	19	0.0137582	2	0.037502	4.55135	8	19	0.00479329	1.42595

### Sheet: shown-MSigDBGeneSetsCanonicalPa
# GREAT version 3.0.0	Species assembly: hg19	Association rule: Basal+extension: 5000 bp upstream, 5000 bp downstream, 1000000 bp max extension, curated regulatory domains included
# Term Name	Binom Rank	Binom Raw P-Value	Binom FDR Q-Val	Binom Fold Enrichment	Binom Observed Region Hits	Binom Region Set Coverage	Hyper Rank	Hyper FDR Q-Val	Hyper Fold Enrichment	Hyper Observed Gene Hits	Hyper Total Genes	Hyper Gene Set Coverage
Genes involved in Circadian Clock	17	5.33316e-07	4.14104e-05	2.87101	30	0.0217234	2	0.00728818	3.32599	16	52	0.00958658	2.13738
Genes involved in BMAL1:CLOCK/NPAS2 Activates Circadian Expression	13	1.46516e-07	1.4877e-05	3.38713	26	0.0188269	3	0.02522	3.60316	12	36	0.00718993	1.59826
Genes involved in TRAF6 mediated induction of NFkB and MAP kinases upon TLR7/8 or 9 activation	44	0.000266404	0.00799212	2.21714	25	0.0181028	8	0.0252256	2.56014	18	76	0.0107849	1.59816
Genes involved in Nuclear Receptor transcription pathway	1	1.00724e-14	1.32955e-11	3.99698	46	0.0333092	9	0.0280983	3.05485	13	46	0.0077891	1.55132
Genes involved in MyD88:Mal cascade initiated on plasma membrane	50	0.000384272	0.0101448	2.12414	26	0.0188269	6	0.0304537	2.50463	19	82	0.0113841	1.51636
Genes involved in Activated TLR4 signalling	47	0.000355558	0.00998589	2.10052	27	0.0195511	10	0.0310936	2.34988	20	92	0.0119832	1.50733
Inhibition of Cellular Proliferation by Gleevec	43	0.000264038	0.00810534	3.25301	13	0.00941347	5	0.0315196	4.22979	9	23	0.00539245	1.50142
Genes involved in NOTCH1 Intracellular Domain Regulates Transcription	68	0.000799297	0.0155158	2.16836	22	0.0159305	4	0.0384301	3.19371	13	44	0.0077891	1.41533
Regulation of nuclear beta catenin signaling and target gene transcription	2	1.14787e-14	7.57591e-12	3.22536	60	0.0434468	22	0.0456852	2.32609	17	79	0.0101857	1.34022
ErbB1 downstream signaling	48	0.000357104	0.00982037	2.00963	30	0.0217234	18	0.046167	2.1415	21	106	0.0125824	1.33567
CBL mediated ligand-induced downregulation of EGF receptors	49	0.000372144	0.0100251	4.21812	9	0.00651702	17	0.0467052	4.98898	6	13	0.00359497	1.33063
Genes involved in TRIF mediated TLR3 signaling	87	0.00222293	0.0337273	2.03293	21	0.0152064	21	0.0467645	2.4021	16	72	0.00958658	1.33008
Genes involved in Circadian Repression of Expression by REV-ERBA	18	8.83434e-07	6.47852e-05	3.74088	20	0.0144823	20	0.047986	3.75982	8	23	0.00479329	1.31889
