## Supplementary material for "H3K4me1-marked Enhancer Activation in Resistant Prostate Cancers Implicates SOX4 and MENIN Inhibition as Therapeutic Strategies": H3K4me1 and active enhancer TF motifs in resistant tumors and Control 22RV1 cells lost upon MENIN treatment with H3K79me2 counts and SU2C-PCF FPKM

### Sheet: H3K4me1_TF_H3K79me2
	GeneName	Untreated	Untreated	Untreated	Untreated	Resistant	Resistant	Resistant	Resistant	Untreated Median	Resistant Median	Resistant vs Untreated
36	SOX4	1	0	0	35	98	0	133	111	0.5	104.5	209
44	AR	5	42	9	17	125	27	578	936	13	351.5	27.0385
23	USF2	0	0	12	9	58	2	35	67	4.5	46.5	10.3333
9	MAX	2	13	0	0	16	9	7	11	1	10	10
8	FOXA1	0	276	27	186	625	176	924	945	106.5	774.5	7.2723
15	HOXB13	0	80	3	53	128	35	298	244	28	186	6.64286
41	FOXH1	3	11	0	26	37	36	50	219	7	43.5	6.21429
20	JUNB	0	27	0	12	44	19	52	25	6	34.5	5.75
4	FOXM1	3	8	0	6	24	9	20	34	4.5	22	4.88889
37	FOXO3	4	2	0	5	17	0	12	40	3	14.5	4.83333
22	MEF2B	5	7	2	2	29	16	13	9	3.5	14.5	4.14286
12	MNT	9	25	8	16	72	41	61	24	12.5	51	4.08
28	MAFB	3	12	0	14	34	14	45	26	7.5	30	4
2	ATF3	53	30	28	27	103	35	160	122	29	112.5	3.87931
1	USF1	0	20	0	29	32	23	38	45	10	35	3.5
39	BHLHA15	0	28	0	44	72	26	103	17	14	49	3.5
13	SOX15	10	28	1	16	69	22	37	44	13	40.5	3.11538
11	ZNF263	92	140	34	174	231	136	476	495	116	353.5	3.04741
40	GRHL2	33	44	10	32	51	11	211	146	32.5	98.5	3.03077
27	NPAS2	14	42	22	30	88	24	144	52	26	70	2.69231
17	FOXK2	97	146	47	92	196	107	310	315	94.5	253	2.67725
32	THRB	9	10	10	4	17	26	24	30	9.5	25	2.63158
16	COG1	0	15	4	11	23	13	17	21	7.5	19	2.53333
38	FOXK1	168	223	95	220	339	192	661	565	194	452	2.3299
25	ZNF416	18	14	8	24	39	20	49	32	16	35.5	2.21875
14	THRA	12	76	47	82	177	89	125	133	61.5	129	2.09756
31	ATF4	11	30	11	24	37	15	44	35	17.5	36	2.05714
18	SMAD2	24	30	8	6	48	14	63	15	16	31.5	1.96875
33	MITF	42	79	0	34	65	79	73	4	38	69	1.81579
26	E2F6	118	172	70	153	183	157	294	307	135.5	238.5	1.76015
43	GFI1B	156	178	65	173	218	126	315	496	164.5	266.5	1.62006
5	ATF7	34	57	28	35	65	37	32	61	34.5	49	1.42029
29	PRDM15	20	38	16	41	32	28	47	58	29	39.5	1.36207
24	ZNF415	3	18	2	27	14	14	14	0	10.5	14	1.33333
35	CLOCK	10	20	4	16	16	17	2	24	13	16.5	1.26923
34	FOXP1	0	13	2	7	24	5	4	6	4.5	5.5	1.22222
3	PRDM10	4	16	12	19	13	15	27	17	14	16	1.14286
30	RBFOX2	43	53	13	28	102	29	39	40	35.5	39.5	1.11268
10	MEF2A	11	13	0	3	1	4	18	10	7	7	1
7	FOXO1	10	21	5	35	19	31	9	5	15.5	14	0.903226
21	RFX1	66	68	6	57	42	61	56	49	61.5	52.5	0.853659
6	CUX2	4	33	0	27	64	15	11	1	15.5	13	0.83871
19	TCF4	25	20	8	1	5	15	10	0	14	7.5	0.535714
42	GLIS3	65	35	17	12	0	19	4	0	26	2	0.0769231

### Sheet: H3K4me1_MENIN_TF_H3K79me2
	GeneName	Untreated	Untreated	Untreated	Untreated	Resistant	Resistant	Resistant	Resistant	Untreated Median	Resistant Median	Resistant vs Untreated
73	ETV1	0	0	5	0	0	12	132	0	0	6	#DIV/0!
65	SOX4	1	0	0	35	98	0	133	111	0.5	104.5	209
6	ELF5	19	1	0	0	2	34	58	72	0.5	46	92
87	AR	5	42	9	17	125	27	578	936	13	351.5	27.0385
84	KLF4	0	37	0	6	46	0	43	43	3	43	14.3333
20	MAZ	5	0	0	12	26	9	30	21	2.5	23.5	9.4
49	TGIF2	0	8	3	0	19	5	35	8	1.5	13.5	9
15	FOXA1	0	276	27	186	625	176	924	945	106.5	774.5	7.2723
33	TGIF1	7	0	0	5	7	0	32	27	2.5	17	6.8
29	HOXB13	0	80	3	53	128	35	298	244	28	186	6.64286
61	LEF1	7	1	1	5	40	13	25	12	3	19	6.33333
68	SPDEF	0	12	0	22	9	0	60	71	6	34.5	5.75
41	IRF3	2	13	2	5	22	18	24	10	3.5	20	5.71429
12	VDR	16	0	14	11	115	42	95	0	12.5	68.5	5.48
71	MAFK	15	117	2	155	265	86	475	416	66	340.5	5.15909
11	FOXM1	3	8	0	6	24	9	20	34	4.5	22	4.88889
69	FOXO3	4	2	0	5	17	0	12	40	3	14.5	4.83333
39	MEF2B	5	7	2	2	29	16	13	9	3.5	14.5	4.14286
22	MNT	9	25	8	16	72	41	61	24	12.5	51	4.08
50	MAFB	3	12	0	14	34	14	45	26	7.5	30	4
2	ELF3	38	45	14	43	98	61	225	232	40.5	161.5	3.98765
67	ZNF165	4	10	2	8	32	9	15	52	6	23.5	3.91667
47	STAT1	20	52	0	24	65	48	97	110	22	81	3.68182
1	MEF2D	9	11	14	23	44	9	62	46	12.5	45	3.6
7	EHF	188	464	137	397	761	292	1550	1314	292.5	1037.5	3.54701
76	BHLHA15	0	28	0	44	72	26	103	17	14	49	3.5
37	TCF3	6	7	9	15	28	8	26	47	8	27	3.375
23	SOX15	10	28	1	16	69	22	37	44	13	40.5	3.11538
26	RARA	62	114	54	124	251	155	295	318	88	273	3.10227
4	KLF6	51	77	16	34	188	62	112	151	42.5	131.5	3.09412
80	ZNF7	44	96	8	108	155	94	272	578	70	213.5	3.05
19	ZNF263	92	140	34	174	231	136	476	495	116	353.5	3.04741
78	GRHL2	33	44	10	32	51	11	211	146	32.5	98.5	3.03077
70	TCP1	27	81	8	43	121	36	76	169	35	98.5	2.81429
46	NPAS2	14	42	22	30	88	24	144	52	26	70	2.69231
32	FOXK2	97	146	47	92	196	107	310	315	94.5	253	2.67725
57	THRB	9	10	10	4	17	26	24	30	9.5	25	2.63158
31	COG1	0	15	4	11	23	13	17	21	7.5	19	2.53333
86	ZFX	70	97	33	99	117	53	330	284	83.5	200.5	2.4012
72	FOXK1	168	223	95	220	339	192	661	565	194	452	2.3299
3	ZBTB18	5	13	12	3	39	14	14	25	8.5	19.5	2.29412
77	PABPC1	9	8	2	11	12	13	48	26	8.5	19.5	2.29412
59	BCL6	28	53	9	38	81	58	68	90	33	74.5	2.25758
43	ZNF416	18	14	8	24	39	20	49	32	16	35.5	2.21875
82	KLF9	320	532	126	407	585	360	957	1296	363.5	771	2.12105
25	THRA	12	76	47	82	177	89	125	133	61.5	129	2.09756
51	GABPA	14	25	13	23	31	22	45	60	18.5	38	2.05405
8	SF1	95	91	55	92	147	76	225	302	91.5	186	2.03279
34	SMAD2	24	30	8	6	48	14	63	15	16	31.5	1.96875
66	ZNF322	5	7	16	14	27	2	32	13	10.5	20	1.90476
83	ZNF189	71	79	31	80	108	50	177	208	75	142.5	1.9
55	MAFF	39	50	11	49	63	46	97	148	44	80	1.81818
28	SP2	49	67	29	50	122	77	50	99	49.5	88	1.77778
30	SOX9	10	13	0	20	29	15	20	20	11.5	20	1.73913
24	NF1	19	32	6	15	27	27	60	32	17	29.5	1.73529
5	TEAD1	33	22	3	25	51	19	60	30	23.5	40.5	1.7234
85	GFI1B	156	178	65	173	218	126	315	496	164.5	266.5	1.62006
60	KLF3	20	32	12	19	41	38	16	25	19.5	31.5	1.61538
16	TCF12	53	70	25	19	91	46	69	43	39	57.5	1.47436
63	IRF1	40	46	26	44	85	74	48	37	42	61	1.45238
44	ZSCAN22	9	31	13	33	45	21	37	26	22	31.5	1.43182
48	ZNF341	1	12	8	9	11	19	5	13	8.5	12	1.41176
21	CTCF	42	66	7	45	42	27	98	80	43.5	61	1.4023
53	PRDM15	20	38	16	41	32	28	47	58	29	39.5	1.36207
42	ZNF415	3	18	2	27	14	14	14	0	10.5	14	1.33333
58	FOXP1	0	13	2	7	24	5	4	6	4.5	5.5	1.22222
10	PRDM10	4	16	12	19	13	15	27	17	14	16	1.14286
64	TCF7	24	33	27	31	33	32	17	47	29	32.5	1.12069
54	RBFOX2	43	53	13	28	102	29	39	40	35.5	39.5	1.11268
74	HOXA10	0	99	15	30	45	48	0	4	22.5	24.5	1.08889
18	MEF2A	11	13	0	3	1	4	18	10	7	7	1
40	ZNF675	10	15	2	8	8	14	10	7	9	9	1
27	STAT3	28	42	6	22	30	30	19	15	25	24.5	0.98
17	SMAD3	100	139	29	80	130	79	92	81	90	86.5	0.961111
13	FOXO1	10	21	5	35	19	31	9	5	15.5	14	0.903226
75	HOXA13	17	142	14	96	207	91	9	0	56.5	50	0.884956
38	RFX1	66	68	6	57	42	61	56	49	61.5	52.5	0.853659
62	IRF2	68	80	24	55	58	46	58	47	61.5	52.5	0.853659
35	SMAD4	15	50	16	24	40	14	17	15	20	16	0.8
79	KLF10	19	22	26	21	20	12	104	0	21.5	16	0.744186
14	KLF5	25	18	3	21	33	11	4	15	19.5	13	0.666667
56	PPARA	18	10	6	11	17	8	6	5	10.5	7	0.666667
36	TCF4	25	20	8	1	5	15	10	0	14	7.5	0.535714
52	RUNX1	10	32	8	6	8	24	1	0	9	4.5	0.5
9	ETS1	18	19	20	36	5	23	11	0	19.5	8	0.410256
81	GLIS3	65	35	17	12	0	19	4	0	26	2	0.0769231
45	BCL11A	0	22	2	17	11	0	0	0	9.5	0	0

### Sheet: H3K4me1_TF_Motifs_Abida
GeneName	ABI-ENZ+TAXANE	ABI-ENZ
FOXA1:AR	AR	AR
ATF4	ATF4	ATF4
FOXA1	FOXA1	FOXA1
GRHL2	GRHL2	GRHL2
HOXB13	HOXB13	HOXB13
JUNB	JUNB	JUNB
SOX4	SOX4	SOX4
USF2	USF2	USF2

### Sheet: H3K4me1_Menin_TF_Motifs_Abida
GeneName	ABI-ENZ+TAXANE	ABI-ENZ
ARE	AR	AR
EHF	EHF	EHF
FOXA1	FOXA1	FOXA1
GRHL2	GRHL2	GRHL2
HOXB13	HOXB13	HOXB13
MAZ	MAZ	MAZ
PABPC1	PABPC1	PABPC1
SF1	SF1	SF1
SOX4	SOX4	SOX4
SOX9	SOX9	#N/A
SPDEF	SPDEF	SPDEF
STAT3	STAT3	STAT3
ZNF768	ZNF768	ZNF768
