## Supplementary material for "H3K4me1-marked Enhancer Activation in Resistant Prostate Cancers Implicates SOX4 and MENIN Inhibition as Therapeutic Strategies": GREAT pathways based on H3K4me1 enhancers in resistant tumors overlapping AR, FOXA1 and HOXB13 in 22RV1 cells

### Sheet: CRPC_ActiveE_FOX_HOX_AR
# GREAT version 3.0.0	Species assembly: hg19	Association rule: Basal+extension: 5000 bp upstream, 5000 bp downstream, 1000000 bp max extension, curated regulatory domains included
# Term Name	Binom Rank	Binom Raw P-Value	Binom FDR Q-Val	Binom Fold Enrichment	Binom Observed Region Hits	Binom Region Set Coverage	Hyper Rank	Hyper FDR Q-Val	Hyper Fold Enrichment	Hyper Observed Gene Hits	Hyper Total Genes	Hyper Gene Set Coverage
positive regulation of stem cell proliferation	106	1.66391e-05	0.0016388	2.28308	33	0.0339157	22	9.01678e-09	5.37138	22	58	0.0172685
regulation of stem cell proliferation	127	3.24237e-05	0.00266538	2.12011	36	0.036999	43	6.69735e-08	4.41379	24	77	0.0188383
limb morphogenesis	36	9.71554e-07	0.000281751	2.0705	53	0.0544707	48	1.17663e-07	3.33793	33	140	0.0259027
regulation of ossification	39	1.19697e-06	0.000320419	2.05559	53	0.0544707	68	8.18621e-07	3.00919	34	160	0.0266876
aorta development	82	9.02941e-06	0.0011496	3.99751	15	0.0154162	90	8.26245e-06	7.08045	11	22	0.00863422
aorta morphogenesis	119	2.66231e-05	0.00233567	3.84999	14	0.0143885	102	2.92561e-05	7.08045	10	20	0.00784929
prostate gland epithelium morphogenesis	155	7.62656e-05	0.00513685	2.91348	18	0.0184995	112	5.58508e-05	5.99115	11	26	0.00863422
prostate gland morphogenesis	160	8.53848e-05	0.00557135	2.88689	18	0.0184995	128	0.000119062	5.56321	11	28	0.00863422
relaxation of muscle	115	2.1905e-05	0.00198859	4.1867	13	0.0133607	164	0.000296886	7.08045	8	16	0.00627943
positive regulation of secretion	52	3.13579e-06	0.000629571	2.01846	51	0.0524152	193	0.000805319	2.14559	35	231	0.0274725
protein processing	107	1.72436e-05	0.00168246	2.58375	26	0.0267215	244	0.00211968	2.5859	21	115	0.0164835
ventricular septum morphogenesis	80	8.81776e-06	0.00115072	3.08307	21	0.0215827	260	0.00344316	4.55172	9	28	0.00706436
protein maturation	90	1.11144e-05	0.00128927	2.5422	28	0.028777	259	0.00344862	2.43391	22	128	0.0172685
regulation of lipid metabolic process	31	7.65161e-07	0.000257687	2.10505	52	0.053443	287	0.00549063	1.9875	32	228	0.0251177
positive regulation of myeloid leukocyte differentiation	91	1.14058e-05	0.00130853	3.53427	17	0.0174717	322	0.00925564	3.631	10	39	0.00784929
regulation of myeloid leukocyte differentiation	139	5.21891e-05	0.00391982	2.41441	26	0.0267215	338	0.012276	2.57471	16	88	0.0125589
response to retinoic acid	71	7.44633e-06	0.00109493	2.50127	30	0.0308325	344	0.012618	2.48181	17	97	0.0133438
sodium ion transport	48	2.32388e-06	0.000505445	2.56115	32	0.032888	354	0.01488	2.20281	21	135	0.0164835
positive regulation of myeloid cell differentiation	165	9.24045e-05	0.00584668	2.61198	21	0.0215827	357	0.0154976	2.83218	13	65	0.0102041
epithelial cell proliferation	100	1.5386e-05	0.0016063	2.44897	29	0.0298047	418	0.0275521	2.62988	13	70	0.0102041

### Sheet: CRPC_ActiveE_FOXA1
# GREAT version 3.0.0	Species assembly: hg19	Association rule: Basal+extension: 5000 bp upstream, 5000 bp downstream, 1000000 bp max extension, curated regulatory domains included
# Term Name	Binom Rank	Binom Raw P-Value	Binom FDR Q-Val	Binom Fold Enrichment	Binom Observed Region Hits	Binom Region Set Coverage	Hyper Rank	Hyper FDR Q-Val	Hyper Fold Enrichment	Hyper Observed Gene Hits	Hyper Total Genes	Hyper Gene Set Coverage
regulation of kidney development	329	1.1932e-06	3.78633e-05	2.10889	51	0.0179958	222	2.63404e-05	2.84151	23	47	0.00740264
mesoderm morphogenesis	179	1.16314e-09	6.78389e-08	2.40475	61	0.0215244	260	0.000137834	2.41196	27	65	0.00869006
response to retinoic acid	152	1.79578e-10	1.23341e-08	2.23278	78	0.0275229	277	0.000240049	2.09515	35	97	0.0112649
positive regulation of endothelial cell migration	359	2.35353e-06	6.84423e-05	2.04121	52	0.0183486	290	0.000383838	2.59442	21	47	0.00675893
regulation of muscle adaptation	262	1.29329e-07	5.15344e-06	2.51567	42	0.01482	293	0.000417136	2.90328	17	34	0.00547152
mesoderm formation	281	2.27853e-07	8.46542e-06	2.21496	52	0.0183486	338	0.00147364	2.2477	24	62	0.00772449
positive regulation of kidney development	283	2.47517e-07	9.13103e-06	3.30409	26	0.00917431	364	0.00221326	4.22296	8	11	0.00257483
regulation of biomineral tissue development	245	6.66648e-08	2.84074e-06	2.09912	64	0.0225829	371	0.00255072	2.13477	25	68	0.00804635
prostate gland epithelium morphogenesis	348	2.08446e-06	6.25337e-05	2.27843	41	0.0144672	386	0.0034319	2.90328	13	26	0.0041841
positive regulation of Rho GTPase activity	323	9.93695e-07	3.21182e-05	2.08805	53	0.0187015	418	0.00634591	1.95972	27	80	0.00869006
embryonic placenta development	260	1.23159e-07	4.9453e-06	2.03607	66	0.0232886	423	0.00769375	1.91275	28	85	0.00901191
prostate gland morphogenesis	367	2.59224e-06	7.3741e-05	2.25764	41	0.0144672	428	0.00791717	2.69591	13	28	0.0041841
regulation of bone mineralization	294	4.54893e-07	1.61533e-05	2.04929	59	0.0208186	447	0.00979157	2.06039	22	62	0.00708079
negative regulation of cell adhesion	193	3.01784e-09	1.63245e-07	2.09174	78	0.0275229	451	0.010199	1.83365	30	95	0.00965562
Notch signaling pathway	130	1.23531e-11	9.92051e-10	2.18805	92	0.0324629	453	0.0105494	1.72757	36	121	0.0115867
labyrinthine layer development	266	1.54528e-07	6.06492e-06	2.64162	38	0.0134086	527	0.0206113	2.21203	16	42	0.00514966
regulation of blood vessel endothelial cell migration	183	1.36279e-09	7.77459e-08	2.84395	45	0.0158786	626	0.0394926	2.12435	15	41	0.00482781
regulation of protein kinase B signaling cascade	194	3.08317e-09	1.65919e-07	2.19268	70	0.0247001	635	0.0423019	1.69358	28	96	0.00901191
negative regulation of cysteine-type endopeptidase activity involved in apoptotic process	176	9.55414e-10	5.66734e-08	2.63763	52	0.0183486	643	0.0440995	1.84754	21	66	0.00675893
positive regulation of catenin import into nucleus	374	2.81603e-06	7.86078e-05	3.77122	18	0.00635145	648	0.0466388	3.48394	6	10	0.00193112
