## Supplementary material for "H3K4me1-marked Enhancer Activation in Resistant Prostate Cancers Implicates SOX4 and MENIN Inhibition as Therapeutic Strategies": Scrambled H3K4me1 enhancer TF motifs in 22RV1 cells with H3K79me2 counts and SU2C-PCF FPKM

### Sheet: Scrambled_H3K4me1_Motifs_H3K79
	GeneName	Untreated	Untreated	Untreated	Untreated	Resistant	Resistant	Resistant	Resistant	Untreated	Resistant	Resistant vs Untreated
92	ETV1	0	0	5	0	0	12	132	0	0	6	#DIV/0!
86	SOX4	1	0	0	35	98	0	133	111	0.5	104.5	209
11	ELF5	19	1	0	0	2	34	58	72	0.5	46	92
108	AR	5	42	9	17	125	27	578	936	13	351.5	27.0385
48	GATA6	0	4	0	58	68	17	141	0	2	42.5	21.25
98	CUX1	0	2	0	11	7	19	18	11	1	14.5	14.5
28	MAX	2	13	0	0	16	9	7	11	1	10	10
34	MAZ	5	0	0	12	26	9	30	21	2.5	23.5	9.4
67	TGIF2	0	8	3	0	19	5	35	8	1.5	13.5	9
25	FOXA1	0	276	27	186	625	176	924	945	106.5	774.5	7.2723
17	BHLHE41	10	0	5	0	52	7	28	0	2.5	17.5	7
47	TGIF1	7	0	0	5	7	0	32	27	2.5	17	6.8
43	HOXB13	0	80	3	53	128	35	298	244	28	186	6.64286
83	LEF1	7	1	1	5	40	13	25	12	3	19	6.33333
101	FOXH1	3	11	0	26	37	36	50	219	7	43.5	6.21429
54	JUNB	0	27	0	12	44	19	52	25	6	34.5	5.75
88	SPDEF	0	12	0	22	9	0	60	71	6	34.5	5.75
57	IRF3	2	13	2	5	22	18	24	10	3.5	20	5.71429
18	VDR	16	0	14	11	115	42	95	0	12.5	68.5	5.48
16	FOXM1	3	8	0	6	24	9	20	34	4.5	22	4.88889
90	FOXO3	4	2	0	5	17	0	12	40	3	14.5	4.83333
56	MEF2B	5	7	2	2	29	16	13	9	3.5	14.5	4.14286
35	MNT	9	25	8	16	72	41	61	24	12.5	51	4.08
4	ELF3	38	45	14	43	98	61	225	232	40.5	161.5	3.98765
6	ATF3	53	30	28	27	103	35	160	122	29	112.5	3.87931
85	E2F3	55	71	72	164	275	97	387	269	71.5	272	3.8042
27	SIX4	7	72	0	60	164	83	66	192	33.5	123.5	3.68657
65	STAT1	20	52	0	24	65	48	97	110	22	81	3.68182
2	MEF2D	9	11	14	23	44	9	62	46	12.5	45	3.6
5	ELK4	7	5	2	11	31	12	40	9	6	21.5	3.58333
12	EHF	188	464	137	397	761	292	1550	1314	292.5	1037.5	3.54701
3	USF1	0	20	0	29	32	23	38	45	10	35	3.5
97	BHLHA15	0	28	0	44	72	26	103	17	14	49	3.5
64	HAT1	7	13	6	6	42	14	17	27	6.5	22	3.38462
100	TRPS1	18	9	0	4	19	14	25	47	6.5	22	3.38462
52	TCF3	6	7	9	15	28	8	26	47	8	27	3.375
36	SOX15	10	28	1	16	69	22	37	44	13	40.5	3.11538
40	RARA	62	114	54	124	251	155	295	318	88	273	3.10227
102	ZNF7	44	96	8	108	155	94	272	578	70	213.5	3.05
33	ZNF263	92	140	34	174	231	136	476	495	116	353.5	3.04741
104	NFIL3	37	65	18	28	88	37	89	136	32.5	88.5	2.72308
63	NPAS2	14	42	22	30	88	24	144	52	26	70	2.69231
46	FOXK2	97	146	47	92	196	107	310	315	94.5	253	2.67725
79	GATA2	120	347	14	270	272	323	727	705	195	514	2.6359
76	THRB	9	10	10	4	17	26	24	30	9.5	25	2.63158
45	COG1	0	15	4	11	23	13	17	21	7.5	19	2.53333
107	ELK1	4	9	13	17	20	12	35	58	11	27.5	2.5
91	FOXK1	168	223	95	220	339	192	661	565	194	452	2.3299
1	CAMTA1	30	91	13	78	130	46	119	132	54	124.5	2.30556
7	ZBTB18	5	13	12	3	39	14	14	25	8.5	19.5	2.29412
99	PABPC1	9	8	2	11	12	13	48	26	8.5	19.5	2.29412
26	SIX1	0	211	24	134	184	152	173	411	79	178.5	2.25949
81	BCL6	28	53	9	38	81	58	68	90	33	74.5	2.25758
60	ZNF416	18	14	8	24	39	20	49	32	16	35.5	2.21875
39	THRA	12	76	47	82	177	89	125	133	61.5	129	2.09756
10	SOX6	37	66	10	39	57	44	106	102	38	79.5	2.09211
59	ZNF264	27	77	7	59	102	72	75	112	43	88.5	2.05814
74	ATF4	11	30	11	24	37	15	44	35	17.5	36	2.05714
68	GABPA	14	25	13	23	31	22	45	60	18.5	38	2.05405
13	SF1	95	91	55	92	147	76	225	302	91.5	186	2.03279
49	SMAD2	24	30	8	6	48	14	63	15	16	31.5	1.96875
61	FOSL2	164	264	90	141	395	222	373	212	152.5	297.5	1.95082
87	ZNF322	5	7	16	14	27	2	32	13	10.5	20	1.90476
105	ZNF189	71	79	31	80	108	50	177	208	75	142.5	1.9
73	MAFF	39	50	11	49	63	46	97	148	44	80	1.81818
77	MITF	42	79	0	34	65	79	73	4	38	69	1.81579
42	SP2	49	67	29	50	122	77	50	99	49.5	88	1.77778
44	SOX9	10	13	0	20	29	15	20	20	11.5	20	1.73913
37	NF1	19	32	6	15	27	27	60	32	17	29.5	1.73529
9	TEAD1	33	22	3	25	51	19	60	30	23.5	40.5	1.7234
89	TEAD3	4	40	19	20	35	32	29	53	19.5	33.5	1.71795
53	ZNF136	35	101	31	81	79	62	115	153	58	97	1.67241
106	GFI1B	156	178	65	173	218	126	315	496	164.5	266.5	1.62006
19	ATF1	22	21	6	11	17	12	32	38	16	24.5	1.53125
29	TCF12	53	70	25	19	91	46	69	43	39	57.5	1.47436
23	ELF1	9	10	6	13	15	20	12	1	9.5	13.5	1.42105
20	ATF7	34	57	28	35	65	37	32	61	34.5	49	1.42029
66	ZNF341	1	12	8	9	11	19	5	13	8.5	12	1.41176
70	PRDM15	20	38	16	41	32	28	47	58	29	39.5	1.36207
58	ZNF415	3	18	2	27	14	14	14	0	10.5	14	1.33333
82	CLOCK	10	20	4	16	16	17	2	24	13	16.5	1.26923
30	RORA	23	6	14	0	26	20	5	1	10	12.5	1.25
78	FOXP1	0	13	2	7	24	5	4	6	4.5	5.5	1.22222
71	PKNOX1	14	27	10	19	21	6	19	40	16.5	20	1.21212
15	PRDM10	4	16	12	19	13	15	27	17	14	16	1.14286
72	RBFOX2	43	53	13	28	102	29	39	40	35.5	39.5	1.11268
94	HOXA10	0	99	15	30	45	48	0	4	22.5	24.5	1.08889
32	MEF2A	11	13	0	3	1	4	18	10	7	7	1
41	STAT3	28	42	6	22	30	30	19	15	25	24.5	0.98
31	SMAD3	100	139	29	80	130	79	92	81	90	86.5	0.961111
22	FOXO1	10	21	5	35	19	31	9	5	15.5	14	0.903226
96	HOXA13	17	142	14	96	207	91	9	0	56.5	50	0.884956
55	RFX1	66	68	6	57	42	61	56	49	61.5	52.5	0.853659
84	IRF2	68	80	24	55	58	46	58	47	61.5	52.5	0.853659
21	CUX2	4	33	0	27	64	15	11	1	15.5	13	0.83871
50	SMAD4	15	50	16	24	40	14	17	15	20	16	0.8
80	MYNN	36	28	13	42	28	22	21	60	32	25	0.78125
24	KLF5	25	18	3	21	33	11	4	15	19.5	13	0.666667
75	PPARA	18	10	6	11	17	8	6	5	10.5	7	0.666667
95	HOXA11	0	47	6	14	34	13	0	0	10	6.5	0.65
93	HOXA9	0	56	0	40	28	25	0	0	20	12.5	0.625
51	TCF4	25	20	8	1	5	15	10	0	14	7.5	0.535714
69	RUNX1	10	32	8	6	8	24	1	0	9	4.5	0.5
14	ETS1	18	19	20	36	5	23	11	0	19.5	8	0.410256
103	GLIS3	65	35	17	12	0	19	4	0	26	2	0.0769231
38	HNF1B	43	47	20	98	0	6	59	0	45	3	0.0666667
8	GATA3	31	32	0	0	0	0	0	0	15.5	0	0
62	BCL11A	0	22	2	17	11	0	0	0	9.5	0	0

### Sheet: Scrambled_H3K4me1_Motifs_Abida
GeneName	ABI-ENZ+TAXANE	ABI-ENZ
ARE	AR	AR
ATF4	ATF4	ATF4
EHF	EHF	EHF
ELK1	ELK1	#N/A
FOXA1	FOXA1	FOXA1
GATA2	GATA2	GATA2
HAT1	HAT1	HAT1
HOXB13	HOXB13	HOXB13
JUNB	JUNB	JUNB
MAZ	MAZ	MAZ
PABPC1	PABPC1	PABPC1
SF1	SF1	SF1
SOX4	SOX4	SOX4
SOX9	SOX9	#N/A
SPDEF	SPDEF	SPDEF
STAT3	STAT3	STAT3
