## Supplementary material for "H3K4me1-marked Enhancer Activation in Resistant Prostate Cancers Implicates SOX4 and MENIN Inhibition as Therapeutic Strategies": Top 200 genes expressed with SOX4 in in ABI-ENZ treated tumor samples from the SU2C-PCF dataset

### Sheet: Naive
GeneName	FPKM
NDUFAF3	30.4558
TARDBP	30.4432
COX7A2L	30.4377
KDM1A	30.4142
FLII	30.4125
PSMD10	30.373
HTRA1	30.3709
C1R	30.3668
44083	30.3079
MRPL16	30.2917
TWF1	30.2618
TRAF4	30.2445
PKP3	30.2417
DNAJA3	30.2379
SUN1	30.2142
H2AFV	30.1989
PRKAG1	30.1684
SCCPDH	30.1678
SMDT1	30.1388
PRELID3B	30.138
KIF5B	30.1207
SEPHS2	30.1205
NDUFA3	30.116
CDC123	30.1154
ACO2	30.1029
USP7	30.0843
PIEZO1	30.0796
LRIG1	30.0656
NAA10	30.0571
CFDP1	30.0529
POLD4	30.051
BNIP3	30.0437
POMGNT1	30.0385
HDAC3	30.0356
DDX6	30.0325
B4GALT3	30.0166
RING1	29.9954
CYP51A1	29.9953
EIF5B	29.9891
AMACR	29.9828
ADIRF	29.9275
PPP5C	29.9084
IRF9	29.9017
COQ9	29.8834
PPP1R11	29.8829
NDUFC1	29.8814
PPP1R16A	29.8198
BLVRA	29.8135
PRMT5	29.8081
HAT1	29.7948
PINK1	29.7828
CHMP1A	29.7681
CHD3	29.7625
RBM4	29.7415
TNFRSF14	29.737
HADH	29.6562
COX14	29.6248
MFSD3	29.6
DDX49	29.5801
ECHDC2	29.5744
SNRNP25	29.5728
SDHD	29.551
EIF4EBP3	29.5443
HIBADH	29.5288
PRCP	29.5082
GSPT1	29.4388
RPS6KB2	29.4383
MBOAT7	29.4114
SLC35B2	29.411
LSM14A	29.3932
PPME1	29.3633
SERINC2	29.3432
GUCD1	29.3183
COMMD7	29.3128
VWA1	29.2567
COX16	29.2441
CMTM6	29.2413
EMP2	29.2334
XRN2	29.224
CINP	29.2142
MRPL57	29.1975
RAB8A	29.1867
ATXN10	29.1741
HIST1H2BD	29.1646
DNAJC5	29.1417
CPSF7	29.1299
UBE2H	29.1115
VPS26B	29.0988
PPP2CA	29.0767
HACD2	29.0716
CAMK2N1	29.061
IVD	29.0535
CDV3	29.0375
RNF114	29.0213
ZCRB1	28.9797
FBXL5	28.9748
CHCHD10	28.9738
PAGR1	28.9624
IP6K2	28.9602
ANXA6	28.9536
SOX4	28.9362
C19orf70	28.9126
INTS11	28.9001
COMMD4	28.8968
SLC35B1	28.8563
UFD1L	28.8419
UBE2E3	28.832
RHPN2	28.8312
PSMD1	28.8298
LPCAT1	28.8206
MTA2	28.7828
COPS9	28.7807
CHP1	28.7719
SEC23B	28.7309
EIF5	28.7282
ARAF	28.6817
ANAPC16	28.6737
UBE2D2	28.6717
CITED2	28.6354
SLC38A10	28.6058
LGALS3	28.6004
CYCS	28.5854
ZFYVE21	28.5591
C8orf59	28.5505
ZFPL1	28.5088
EIF2D	28.4816
NFIC	28.4781
CCDC12	28.4674
MRPL58	28.4478
FUCA2	28.4251
TEX264	28.4233
METAP2	28.414
BECN1	28.4109
EBP	28.3732
QTRT1	28.3501
ITPA	28.3318
UPF1	28.331
NUDT22	28.3129
P4HA1	28.2973
B3GAT3	28.297
TOR1A	28.2946
P4HTM	28.2385
GTPBP6	28.2385
STX5	28.2244
ATG101	28.2161
SLC6A8	28.1843
TK1	28.1576
CDC34	28.139
COPS7A	28.1229
MYO1C	28.0924
SRP68	28.0891
ATP6V1D	28.0736
TMEM59	28.0735
IFI27	28.0707
DAG1	28.0525
TSPAN8	28.0477
RALB	28.0432
LINC00493	28.0357
COMTD1	28.028
KIF22	28.0144
SIVA1	28.0081
DDX56	27.9776
NELFB	27.9606
CAST	27.9527
ISCU	27.8969
SNRPA1	27.8845
ZNF146	27.8642
NASP	27.8349
C1orf123	27.7934
NR1H2	27.7843
NDUFB2	27.7728
SMARCC2	27.7621
HRAS	27.7205
XPO6	27.7109
DPM1	27.7012
FAAP20	27.6905
TM9SF4	27.6804
TMEM258	27.6521
CALCOCO2	27.6484
CISD3	27.6417
NDUFA11	27.5917
OGDH	27.5887
MCAM	27.5859
BOD1	27.577
ACIN1	27.5624
PACS1	27.5447
ISOC2	27.4991
SLBP	27.4935
FAM83H	27.4934
MAP7D1	27.4773
CDKN1B	27.4624
IPO7	27.4615
TAX1BP3	27.4507
CSE1L	27.4369
BST2	27.4367
API5	27.4343
ACTL6A	27.4314
POLR2A	27.4285
SLC25A11	27.4208
ZFAND5	27.3637
DCAF7	27.3456

### Sheet: Exposed-Exposed
GeneName	FPKM
CIAO1	30.4189
LAS1L	30.4161
SMDT1	30.3907
TMEM258	30.39
MRPS6	30.3797
CHPT1	30.3734
MYO1C	30.3711
MFSD3	30.3633
IP6K2	30.2754
BRMS1	30.2388
SMARCC1	30.2334
KAT2A	30.2039
TMEM59	30.1934
PDE9A	30.1872
MTIF3	30.1844
SELENOS	30.1771
UQCRFS1	30.1621
SRP72	30.1406
AMFR	30.1388
DNAJB6	30.1285
UPF1	30.1063
PPME1	30.0925
SRSF11	30.0707
ZCRB1	30.0699
HDAC3	30.0537
CSNK2A1	30.0304
FAM83H	29.9435
PTRF	29.9431
TNFRSF1A	29.9324
RELA	29.8869
CDK16	29.876
BOD1	29.8617
EIF3J	29.8482
FCGRT	29.8202
STK39	29.7451
SLC35B2	29.6775
NR1H2	29.6726
CLNS1A	29.6669
ZNF146	29.6115
CRYL1	29.589
RAMP1	29.5564
FUCA1	29.5384
BAX	29.5195
MEAF6	29.4796
PRPF31	29.479
PPP2CB	29.4722
TM4SF1	29.4641
PPP1R16A	29.444
FKBP5	29.3705
RBM47	29.352
ACAT1	29.3215
NDUFA3	29.3005
RAB8A	29.2953
NDUFAF3	29.2641
CAMKK2	29.2616
C12orf10	29.2564
RNF114	29.2465
DKC1	29.1936
SIVA1	29.1869
PAF1	29.1718
RAC3	29.1617
CHMP1A	29.1605
SERPINH1	29.1292
ACTL6A	29.1058
TRAPPC3	29.0698
BCKDHA	29.068
TUBG1	29.0623
TRAP1	29.0578
TP53I11	29.0041
FUCA2	28.9923
SMARCA4	28.9745
COMMD4	28.9201
AKAP1	28.9086
VWA1	28.893
DNAJA2	28.8928
ISOC2	28.892
PRKAG1	28.8876
TYROBP	28.8524
TGM2	28.8123
GALNT2	28.7746
NELFB	28.748
IPO7	28.737
ALG3	28.7204
CSK	28.7177
EXOC7	28.6997
TSC22D3	28.6966
HPRT1	28.6929
BCAS2	28.6775
TM9SF4	28.6655
LAP3	28.647
SCCPDH	28.6355
ANXA1	28.6271
PAIP1	28.6237
NOLC1	28.6165
POLR2A	28.6112
STXBP2	28.6022
ZFAND5	28.5523
UBE2S	28.5235
TMEM208	28.4719
EIF4EBP3	28.4697
SOX4	28.4287
PIEZO1	28.4242
RBM5	28.4225
HAT1	28.4154
PTGES2	28.3936
GLTP	28.3904
LENG8	28.3888
MRPL21	28.3717
SNRPA1	28.3705
RALB	28.3513
NUTF2	28.3325
XPO6	28.3318
ZFAND1	28.331
STX5	28.3278
PES1	28.2971
IGSF8	28.2764
ARL8B	28.2509
SLBP	28.2283
YPEL5	28.2244
LRPPRC	28.2153
AEBP1	28.2045
COPS7A	28.2042
POLD4	28.1771
UFD1L	28.1692
MIA3	28.1582
PRNP	28.1411
METAP2	28.1366
LPCAT1	28.1234
MRPL17	28.1173
ARGLU1	28.0975
ZDHHC9	28.0251
CSNK1G2	27.9845
MOGS	27.9352
CD68	27.9237
SNX1	27.9226
ANAPC13	27.9112
PACSIN2	27.9089
KIF22	27.8875
RBM10	27.8829
NUB1	27.8361
PRCP	27.8262
COPS3	27.8058
CHD3	27.8034
CINP	27.7942
GADD45GIP1	27.7841
DDT	27.7791
TRPT1	27.7288
BCKDK	27.7223
PAPOLA	27.7113
EPAS1	27.6894
SELENOK	27.6883
RALGDS	27.6631
RING1	27.6576
AP2A1	27.657
LMF2	27.6206
MXD4	27.6104
CAST	27.5971
OSTF1	27.5954
SDC2	27.5813
API5	27.5562
GUCD1	27.5103
TMEM132A	27.4942
ITPA	27.4907
ACIN1	27.4885
ZDHHC5	27.4764
LONP1	27.4402
IMP4	27.4123
COLGALT1	27.3886
IQGAP1	27.3771
ABCF3	27.364
ANXA11	27.3588
GTPBP6	27.3356
MCFD2	27.3136
CALCOCO2	27.3125
TOR1A	27.3072
EIF2D	27.2977
POLR2C	27.2471
CFDP1	27.2444
PSMB8	27.2431
KEAP1	27.2412
PPP1R11	27.2194
OGDH	27.219
TRPM4	27.2185
GOLGA4	27.2185
SQLE	27.2102
ECHDC2	27.1777
IFI27	27.1744
SPCS3	27.1456
ATP13A1	27.1394
EXOSC7	27.0959
TPRG1L	27.0765
SCPEP1	27.0735
NCOR2	27.0567
PACS1	27.0525
TXNDC11	27.0514
BECN1	27.0479
BTBD6	27.0177
DDX56	27.013
GNL2	27.0008
TARS	27.0002
SAFB2	26.9943

### Sheet: ABI-ENZ
GeneName	FPKM
VPS4A	22.6054
PIGS	22.5793
CRTAP	22.5748
NAA50	22.5718
PSMB10	22.5692
SMARCE1	22.5568
ADNP	22.5551
LSM1	22.541
DBN1	22.5266
IPO5	22.4916
USP54	22.4713
SLTM	22.4707
UBA2	22.461
HNRNPR	22.4497
NASP	22.4411
PRPS1	22.4262
ATP13A1	22.4254
ADPGK	22.4201
MED10	22.4077
TBC1D14	22.3907
CLK2	22.3777
PSMG2	22.3738
BAX	22.3674
APOO	22.3448
PHKB	22.3442
CHCHD10	22.34
EIF4EBP2	22.3328
LONP2	22.3235
H2AFX	22.3199
FNBP1L	22.3108
POP7	22.2997
RPS6KA1	22.2992
TMBIM4	22.295
GFPT1	22.2759
TXNRD1	22.2744
PPP4R3B	22.2472
HM13	22.2293
DDIT3	22.2098
ZFP91	22.1963
ZFAND6	22.185
AGPAT3	22.1774
USP39	22.1671
SS18	22.1581
ITFG1	22.1474
UBAC2	22.1392
SNRNP40	22.1272
SMIM7	22.1146
PCYOX1	22.1066
EXOSC4	22.0958
RBM10	22.0835
POLR2A	22.0707
CHTF8	22.0675
SQLE	22.0516
FAM120AOS	22.0327
LRRFIP1	22.0294
DVL3	22.0282
NAXD	22.0278
WASHC3	22.0239
S100A4	22.0213
PACS1	21.9972
CDC42BPB	21.967
RBM14	21.9584
LCMT1	21.9563
PLBD2	21.9294
POSTN	21.9058
WBP11	21.8913
CDK19	21.8657
ARPP19	21.8586
MFF	21.8493
PYGO2	21.8116
SFXN4	21.8107
TADA3	21.7976
ATP11B	21.7879
ARHGEF12	21.7647
RAC3	21.7608
E2F4	21.7597
FABP5	21.7059
ARFIP2	21.7049
GLB1L2	21.7034
GADD45GIP1	21.694
BET1L	21.6927
EIF3F	21.6661
MUT	21.6568
ARPC5	21.6353
SNRPF	21.6154
UBE2A	21.6
PMM2	21.5919
CD2AP	21.5892
SELENOM	21.5818
ATP9A	21.5641
PTPRA	21.5639
BAP1	21.5552
PHF5A	21.5383
UBE2G2	21.5235
TM7SF3	21.5001
ITGAV	21.4928
NUDT16L1	21.4652
RSRC2	21.4625
GPR108	21.455
MRPS14	21.4429
SOX4	21.4382
PDLIM1	21.4129
PHC2	21.4121
FN3KRP	21.398
CDK9	21.393
TXLNA	21.3925
CREBL2	21.3878
TC2N	21.3665
LSM14B	21.3357
PEPD	21.3354
RRM1	21.3249
OLA1	21.3203
PNPLA2	21.3062
TMEM167A	21.2707
EXOSC10	21.2525
GRAMD1A	21.2416
MCRS1	21.2257
SSR1	21.2231
ANKRD10	21.1974
PNPO	21.1645
SNX9	21.1595
AFTPH	21.1569
MAP7	21.1535
MRPS18A	21.1509
TTC19	21.1392
SNX12	21.1089
C8orf33	21.1015
NDUFS3	21.0916
NAE1	21.0896
BCL2L2	21.0892
FBXO18	21.0685
CYBRD1	21.0657
EMC6	21.0563
SETD5	21.0545
TRIAP1	21.0524
CHMP2B	21.0482
RPA1	21.0203
CMAS	21.0201
AKT2	21.0137
DUSP3	21.0048
DHX30	20.9911
NDUFA11	20.9836
DUT	20.9705
NFIC	20.9598
UBAP1	20.9438
VAMP7	20.9238
ARSD	20.8684
VARS	20.8572
CCDC86	20.8523
SUPT6H	20.8441
MYO6	20.8431
MAP1LC3B	20.839
YTHDF3	20.8256
SEC24D	20.8101
TMEM263	20.7842
PUM1	20.7735
CNOT1	20.7689
HGSNAT	20.7572
PAK2	20.7425
SNAP23	20.7407
OR51E1	20.7355
WNK1	20.7297
THUMPD1	20.7222
UBE2I	20.7133
C11orf68	20.7016
FAM134C	20.6966
ABHD16A	20.696
AP1G2	20.6957
MFSD14B	20.6941
SLC12A7	20.688
ABHD10	20.6841
C14orf1	20.6543
NUDT14	20.6504
C6orf89	20.6395
PTTG1	20.6351
TMED1	20.6285
TXNDC16	20.6254
MAP7D1	20.6149
KEAP1	20.6129
UTP18	20.6034
RNF40	20.5845
SLC31A1	20.5761
TMEM126B	20.5755
SF3A1	20.5661
SYNCRIP	20.5659
METTL3	20.5363
XAB2	20.5202
GMPR2	20.5174
ZFPL1	20.5129
IL10RB	20.505
AFG3L2	20.5041
DCUN1D5	20.4914
ENPP5	20.4706
CSK	20.4649
TAF11	20.4586
SURF2	20.4467
FADS2	20.4277
TMEM87B	20.399
PTPN1	20.3872
TRAF7	20.3829
DNAJC3	20.361

### Sheet: TAXANE
GeneName	FPKM
APOC1	24.3353
PTP4A3	24.3342
GNL2	24.318
TMEM120A	24.2919
POLDIP3	24.2865
PPP1R12C	24.28
PPP1CC	24.2755
HIST3H2A	24.2753
DDX24	24.2586
NUDT14	24.2333
SIVA1	24.1761
PNPO	24.1707
GCN1	24.1677
HAT1	24.1548
SEC62	24.1457
DBN1	24.1328
IFT57	24.1267
KIF5C	24.1226
SETD5	24.1042
EIF3J	24.0972
MED25	24.0744
MCRS1	24.0671
ACSL3	24.066
XRN2	24.064
MAPK8IP3	24.0404
MRPS35	24.0402
VPS52	24.038
ELAC2	24.0213
ASCC2	24.0192
VPS4A	24.0114
COLGALT1	23.9995
ANXA6	23.9964
PNMA1	23.9858
IER2	23.9835
PRR14	23.9822
TSR2	23.9679
SPCS3	23.9598
ATG101	23.9556
ANAPC13	23.9515
LPCAT1	23.9498
ASMTL	23.9141
C1orf35	23.9062
TPRG1L	23.8906
ZFP36	23.8818
DNAJB6	23.8789
CDKN1B	23.8761
PCGF2	23.8706
METTL17	23.8332
ADNP	23.8135
PES1	23.8048
ERLEC1	23.7839
GNG10	23.765
EIF5	23.7589
PMVK	23.751
PPAN	23.7327
CSE1L	23.725
YIPF2	23.6958
MAPK3	23.6823
GUCD1	23.6817
CNDP2	23.6762
H2AFV	23.6754
MRPL45	23.6493
SLC12A7	23.6107
SF3A1	23.59
BTBD6	23.5822
MARK2	23.5672
NIFK	23.5561
MTDH	23.5493
MAST2	23.542
ZFP36L2	23.5119
MFSD1	23.5091
TBRG4	23.4938
FUBP3	23.4816
SLC25A29	23.4609
SYNE4	23.4591
E4F1	23.444
TNRC18	23.4279
LDLRAP1	23.4267
POLR2C	23.4221
MMP14	23.4144
ITGB5	23.4122
LAPTM5	23.4048
LAP3	23.3746
MED24	23.3503
SLC25A23	23.3046
ISG15	23.2989
APPL2	23.2794
TBC1D17	23.276
HIBADH	23.2743
RHBDF1	23.2657
MAP3K11	23.2404
ALG8	23.2265
SDF2	23.215
HTRA1	23.2148
DYNC1LI2	23.2129
ANAPC11	23.2108
MEN1	23.2052
API5	23.1997
STK11	23.1997
ISCU	23.1874
SOX4	23.1639
USP39	23.1386
EFHD2	23.1354
SLTM	23.105
MFGE8	23.0857
YDJC	23.0843
GID8	23.079
CSK	23.0666
NOMO1	23.0659
HUWE1	23.0617
MED15	23.0508
THOC6	23.0472
PIGS	23.0454
ACACA	23.0082
BAP1	23.0026
ADIRF	22.9962
PTPRS	22.9958
AFMID	22.9902
BCKDHA	22.9777
PAM16	22.976
PSMD1	22.9608
PCBP4	22.9589
HDHD5	22.955
GALNT2	22.9426
RANBP3	22.9304
SELENOS	22.9231
ADPGK	22.912
NUDT16L1	22.9028
TSEN34	22.8961
TOR1A	22.8946
RRM1	22.8854
PIAS3	22.8818
SUPT6H	22.8707
SUPT16H	22.8697
PSMD11	22.8578
RSRC2	22.8524
UBE2H	22.8422
PAK4	22.8249
ARHGEF1	22.8239
SLC25A38	22.8233
EMP2	22.796
SAMD1	22.7734
PHF8	22.7733
CYHR1	22.7524
CCS	22.7434
NMT1	22.7423
PDCD5	22.7376
SKI	22.7163
GYS1	22.7038
RBM22	22.6882
ZNF598	22.6769
POLD4	22.6767
RBM8A	22.6599
TWF1	22.6577
SPTLC1	22.6566
MBTPS1	22.6513
CD2BP2	22.6405
MRPS12	22.638
FBXO18	22.5891
DUT	22.5722
PAIP1	22.5714
NOTCH3	22.5557
CDC20	22.5446
RABEP2	22.5382
AATF	22.5217
NCLN	22.4832
CHKA	22.4705
EMC7	22.4605
MED29	22.4577
ARL8B	22.454
MINK1	22.418
TMEM50B	22.4106
METAP2	22.3714
YTHDF1	22.3625
LSM14B	22.3174
TCF25	22.282
PPP6R3	22.2811
CYTH2	22.2609
NADK	22.2559
BLVRA	22.2343
ABHD16A	22.2234
OSBP	22.1971
C1orf122	22.1836
TOMM70	22.1821
GPR137	22.1712
PEX6	22.1642
UFD1L	22.1561
CHKB	22.1397
PSMD10	22.1381
CEP170B	22.128
NSMCE4A	22.1269
ORMDL3	22.1163
TBC1D14	22.1149
CCDC130	22.1098
DCAKD	22.0938
ZMIZ1	22.0841
GPR107	22.0753
ZNF703	22.0385
EMC3	22.0336
IQGAP1	22.0128
TOLLIP	22.0028
